# Antiviral activity of influenza A virus defective interfering particles against SARS-CoV-2 replication *in vitro* through stimulation of innate immunity

**DOI:** 10.1101/2021.02.19.431972

**Authors:** U. Rand, S.Y. Kupke, H. Shkarlet, M.D. Hein, T. Hirsch, P. Marichal-Gallardo, L. Cicin-Sain, U. Reichl, D. Bruder

## Abstract

SARS-CoV-2 causing COVID-19 emerged in late 2019 and resulted in a devastating pandemic. Although the first approved vaccines were already administered by the end of 2020, worldwide vaccine availability is still limited. Moreover, immune escape variants of the virus are emerging against which the current vaccines may confer only limited protection. Further, existing antivirals and treatment options against COVID-19 only show limited efficacy. Influenza A virus (IAV) defective interfering particles (DIPs) were previously proposed not only for antiviral treatment of the influenza disease but also for pan-specific treatment of interferon (IFN)-sensitive respiratory virus infections. To investigate the applicability of IAV DIPs as an antiviral for the treatment of COVID-19, we conducted *in vitro* co-infection experiments with cell culture-derived DIPs and the IFN-sensitive SARS-CoV-2 in human lung cells. We show that treatment with IAV DIPs leads to complete abrogation of SARS-CoV-2 replication. Moreover, this inhibitory effect was dependent on janus kinase/signal transducers and activators of transcription (JAK/STAT) signaling. Further, our results suggest boosting of IFN-induced antiviral activity by IAV DIPs as a major contributor in suppressing SARS-CoV-2 replication. Thus, we propose IAV DIPs as an effective antiviral agent for treatment of COVID-19, and potentially also for suppressing the replication of new variants of SARS-CoV-2.
