## Supplementary material for "Antiviral activity of influenza A virus defective interfering particles against SARS-CoV-2 replication *in vitro* through stimulation of innate immunity": Full dataset (of Fig. 1-4)

### Sheet: Fig. 1B
time (hpi)	untreated	untreated	untreated	untreated	untreated	untreated	untreated	untreated	10% DI244	10% DI244	10% DI244	10% DI244	10% OP7	10% OP7	10% OP7	10% OP7
2.233	100	100	100	100	100	100	100	100	100	100	100	100	100	100	100	100
4.233	104.033	100.918	104.536	103.275	101.011	102.184	103.721	101.431	97.1374	102.614	101.464	111.163	101.135	106.963	98.212	104.459
6.233	103.308	101.285	105.552	103.148	102.147	102.69	104.486	101.924	103.412	102.457	101.979	112.01	106.521	116.005	110.665	108.347
8.233	104.394	101.312	105.352	103.87	101.698	102.829	103.099	103.524	101.599	99.4312	91.5125	105.865	107.004	119.687	109.939	107.863
10.233	104.73	101.55	105.687	103.826	101.216	103.651	104.622	103.939	98.617	107.761	91.7421	107.367	108.936	120.959	111.179	106.946
12.233	104.358	101.344	106.016	103.769	101.73	102.492	103.466	103.472	99.6017	105.889	96.3769	97.5446	109.32	121.324	100.488	108.052
14.233	103.925	100.952	104.69	102.168	99.1668	102.509	102.924	103.443	93.537	96.3932	86.8207	87.7268	106.726	120.128	98.5067	96.6954
16.233	97.7913	100.819	100.629	103.278	90.4734	98.4997	92.5217	103.743	93.1518	100.161	78.4015	95.3682	108.36	113.145	88.1217	92.5285
18.233	94.2776	97.3597	93.4807	95.1591	87.4877	89.4074	86.332	99.6218	94.456	79.4045	74.2498	81.4441	104.786	81.4597	82.6054	70.1123
20.233	94.6392	85.3734	94.4757	88.4349	87.5563	83.9395	81.0677	89.3191	95.9514	87.2847	83.5088	63.4082	96.9962	104.743	87.7221	90.8799
22.233	93.4624	86.0387	90.1611	85.9124	80.18	81.6556	66.7799	82.5263	76.5394	89.3483	73.9846	84.8259	91.5701	96.3277	75.0902	81.9057
24.233	84.3893	90.6529	87.3526	89.8115	71.3815	79.4227	84.5352	80.8038	94.6361	94.8278	83.2241	88.1437	96.6125	104.726	93.8961	78.6885
26.233	90.515	79.0989	88.7464	83.6825	81.9976	82.752	60.5024	80.9404	93.1197	80.9831	68.1198	82.6672	89.7535	93.2937	84.9322	76.4427
28.233	95.6096	85.8879	95.5446	84.3543	88.8096	83.4479	82.975	84.4705	92.7872	85.1998	83.7828	74.6636	90.053	102.731	78.3055	87.4407
30.233	101.875	97.3311	102.431	99.3423	96.4846	89.2952	98.2849	92.1259	102.581	105.397	87.4712	98.141	102.515	116.317	96.6481	103.734
32.233	97.1185	83.7569	95.2527	87.2668	86.4605	87.1211	85.0289	89.5254	98.0544	97.3457	97.5674	107.81	97.8766	96.8022	95.8893	89.4075
34.233	91.3728	83.8572	90.5632	84.1818	86.4052	81.9872	85.5709	83.0024	99.4979	100.135	99.4612	105.513	87.8273	103.987	87.4681	85.9904
36.233	96.1336	89.4546	96.1153	89.9242	89.6976	83.3989	88.2317	81.3699	103.502	101.745	101.909	99.2634	90.5672	104.632	89.1064	87.4365
38.233	90.5169	83.5868	90.0838	83.7115	83.8733	83.7911	84.6165	82.8668	97.7925	99.1409	100.603	103.455	90.6065	102.206	79.5721	82.3168
40.233	90.1447	88.7865	89.475	78.0804	77.6107	82.0772	73.2765	86.1456	96.6169	100.701	97.6945	109.758	82.0834	102.134	88.3321	86.5645
42.233	86.1738	75.5281	85.4992	83.5524	81.0385	80.0002	77.9039	84.2756	89.7075	86.9733	95.227	102.738	89.3437	103.041	87.2969	76.2458
44.233	89.3431	79.2163	91.0052	79.1338	80.558	81.0661	77.5031	85.0325	87.8917	87.8204	94.8927	106.585	93.0467	91.7742	79.2443	93.0551
46.233	90.2903	80.2486	90.3057	76.5034	86.693	73.4928	83.0955	86.3484	86.1419	88.151	96.9807	100.913	89.4202	98.8763	84.072	80.9117
48.233	92.1132	70.492	91.5182	80.709	81.8473	82.9645	82.0142	86.5157	89.7204	76.0834	91.2532	105.556	93.8225	95.7998	86.4353	66.5447
50.233	82.8344	81.848	85.6096	82.7097	79.2672	76.438	70.5542	84.4072	78.4128	87.2111	99.1414	108.875	90.2487	100.782	75.3147	81.7851
52.233	86.76	77.8333	89.3579	79.74	77.359	73.6296	83.5778	80.4483	100.218	95.0694	101.087	111.717	95.3318	90.6679	83.991	92.4088
54.233	83.9769	83.1349	84.3398	83.1569	76.5128	75.5779	77.5365	87.0711	105.092	106.128	102.662	112.715	97.4541	87.1334	84.6548	80.7532
56.233	86.6764	77.3962	88.1061	88.8544	73.9797	75.0336	89.468	77.3883	111.034	111.244	102.442	114.245	96.233	93.8398	86.4792	88.3893
58.233	87.9975	78.353	88.3971	83.2059	70.0518	80.341	78.5968	88.2488	111.796	111.453	103.398	108.265	94.6143	95.7663	81.9085	97.6221
60.233	85.7943	81.188	84.1521	84.6975	76.8766	77.5459	90.3567	79.5237	113.609	113.201	103.89	115.147	97.0303	87.1867	95.2516	100.323
62.233	80.4197	80.6423	88.7165	82.5927	68.2585	81.1869	88.4751	74.7661	113.767	113.6	103.33	111.992	94.8971	95.0642	98.3749	104.763
64.233	75.6001	75.6721	85.9487	88.3452	79.5243	85.4741	78.8487	87.3835	114.323	113.6	101.187	113.727	90.2841	78.1432	87.1085	96.2017
66.233	72.8041	78.3282	79.1045	88.5797	77.9125	76.7507	77.0469	75.8823	114.218	111.9	103.322	113.089	89.4608	91.146	96.253	104.812
68.233	88.6382	79.6008	86.7972	82.8818	71.8007	66.7717	84.7124	77.067	114.762	114.113	101.963	113.463	75.2065	84.3011	85.7735	97.0387
70.233	81.3253	73.7344	80.1848	79.5064	67.6747	84.934	83.0285	80.7927	113.689	107.634	103.437	113.111	88.5725	93.1282	99.088	114.576
72.233	74.5211	77.3783	70.8793	80.6138	74.2934	86.3682	72.8597	85.3377	114.602	114.621	102.414	110.547	96.8184	79.782	94.8596	113.659
74.233	78.9671	75.986	80.7492	83.6996	75.1204	84.1397	78.514	79.2961	111.67	114.884	98.4654	100.598	92.3519	89.8312	96.2539	116.29
76.233	80.6433	69.221	82.8902	83.375	76.2229	83.5697	79.3032	78.6295	113.818	115.151	103.631	111.705	90.4637	93.0121	112.067	119.513
78.233	75.4258	66.8407	72.1446	81.6965	73.6356	86.8011	77.6959	78.9177	112.515	115.481	103.076	103.008	84.7918	79.4129	106.961	118.132
80.233	77.6672	78.9649	82.2827	80.1432	71.182	87.2184	76.8531	81.7528	113.208	115.984	102.838	113.899	84.2512	91.7296	114.421	118.787
82.233	74.0211	74.9529	71.6687	81.4446	73.3672	82.9353	76.0435	80.4674	113.565	113.763	102.683	95.8703	89.1825	92.0287	111.229	118.243
84.233	74.5448	67.3826	68.9655	82.4307	67.1788	80.8093	82.8575	70.8123	113.294	116.352	102.342	111.978	92.5392	91.5871	113.787	117.772
86.233	65.24	70.368	72.3813	77.5079	67.7976	85.1338	78.0169	79.5887	113.083	116.642	95.5701	112.961	90.5001	89.7289	113.617	118.221
88.233	77.5202	59.5886	79.2429	76.5941	65.7412	91.284	68.3219	79.4091	113.138	115.692	101.889	109.486	90.9384	84.1197	113.861	112.933
90.233	79.992	70.4597	81.3739	82.1021	71.7234	88.2319	78.7202	77.5757	112.603	116.734	102.897	108.841	91.1818	81.7454	107.041	117.137
92.233	84.7881	81.1474	88.4718	89.0127	76.5214	90.2242	87.1134	81.7935	112.564	115.707	101.808	113.421	90.4034	101.054	113.025	118.174
94.233	84.5283	86.4799	73.1759	93.1905	74.3856	94.2786	85.5926	81.4341	112.975	120.932	103.458	112.371	94.4388	104.182	110.339	116.764
96.233	87.2261	70.1096	84.6722	87.1877	67.1166	87.5043	89.5929	79.883	113.659	117.17	102.349	113.355	96.0466	101.831	114.807	116.333
98.233	84.8967	91.0958	79.6943	88.9297	76.4111	94.0776	81.9333	82.7554	113.458	121.219	102.873	113.12	94.5945	78.2091	116.374	115.698
100.233	84.0106	82.9495	78.3507	88.3462	78.9863	94.1221	80.8447	86.4079	113.126	117.82	103.03	111.67	88.6267	96.5885	116.212	115.1
102.233	88.27	84.9822	89.6278	82.1542	77.0562	93.2092	80.9049	85.8246	112.466	119.903	103.088	110.083	87.8299	105.019	113.109	117.811
104.233	84.7288	90.1754	89.1446	89.3363	74.0517	88.0718	88.6518	79.5285	112.908	120.438	102.641	113.216	92.6732	103.073	115.896	117.915
106.233	89.7956	88.3011	91.6082	89.8298	77.199	82.4377	84.2763	79.0508	112.724	121.824	102.541	113.029	95.127	98.2115	111.919	116.951
108.233	91.4003	91.4029	94.5628	87.89	78.178	96.0426	89.0456	81.5553	111.383	122.02	67.6618	101.048	95.0231	109.939	112.57	115.058
110.233	90.2371	86.9284	85.8239	93.9987	77.108	90.8771	83.0637	75.5388	111.3	117.805	103.61	112.807	90.1537	106.93	110.178	115.879
112.233	88.8153	86.1412	91.9694	90.2547	76.2301	94.4923	88.3219	82.1805	112.657	118.327	103.15	112.817	95.0756	110.13	115.092	116.954
114.233	90.0363	89.1563	91.7504	92.0913	77.9766	81.448	85.3248	72.3753	110.858	117.929	101.584	112.172	95.2982	109.943	113.754	116.66
116.233	84.7125	89.9607	87.0365	95.9224	74.2308	95.2215	87.1243	83.2033	109.039	117.991	103.437	112.211	94.4416	109.754	115.234	118.516

### Sheet: Fig. 1C
conc. (%)	OP7	OP7	OP7	OP7	OP7	OP7	DI244	DI244	DI244	DI244	DI244	DI244	conc. (U/ml)	IFN-β	IFN-β	IFN-β	IFN-β	IFN-β	IFN-β	conc. (µM)	RDV	RDV	RDV	RDV	RDV	RDV
20	10	10	10	10	10	10	10	10	10	10	10	10	2000	100	10	10	10	10	10	10	10	10	10	10	10	10
6.32	10	10	10	10	10	10	10	10	10	10	10	10	632.456	10	10	10	10	10	10	3.16228	10	10	10	10	10	10
2	10	10	100	10	10	10	10	10	10	10	100	100	200	100	100	200	108.333	10	10	1	10	10	10	10	10	10
0.63	10	10	200	10	10	10	10	10	10	100	200	200	63.2456	10	600	1200	10	5416.67	10	0.316228	10	10	10	10	10	10
0.2	10	300	600	10	10	10	10	10	10	1000	10	1800	20	4000	3000	4000	10	10	10	0.1	10	216.667	5416.67	6000	19000	1000
0.06	600	500	1300	10	10	10	10	10	10	500	400	500	6.32456	20000	2000	22000	10	9750	10	0.0316228	975	433.333	10	90000	10	140000
0.02	400	600	1100	10	10	10	10	10	10	6000	7000	4000	2	90000	60000	10	10	1083.33	21666.7	0.01	54166.7	216.667	10	70000	10	30000

### Sheet: Fig. 1D
10% DI244	10% DI244	10% DI244	10% DI244	10% DI244	10% DI244	10% DI244	10% DI244	10% DI244	10% inactiv. DI244	10% inactiv. DI244	10% inactiv. DI244	10% inactiv. DI244	10% inactiv. DI244	10% inactiv. DI244	10% inactiv. DI244	10% inactiv. DI244	10% inactiv. DI244	10% inactiv. DI244	10% inactiv. DI244	10% OP7	10% OP7	10% OP7	10% OP7	10% OP7	10% OP7	10% OP7	10% OP7	10% OP7	10% inactiv. OP7	10% inactiv. OP7	10% inactiv. OP7	10% inactiv. OP7	10% inactiv. OP7	10% inactiv. OP7	10% inactiv. OP7	10% inactiv. OP7	10% inactiv. OP7	10% inactiv. OP7	10% inactiv. OP7
99.0769	99.0769	98.3846	99.9116	99.9978	99.9839	99.9839	99.9557	99.9557	97.4615	97.6923	98.3846	33.7017	-54.6961	-209.392	-120.994	-39.1304	30.4348	75.9931	93.2781	99.3077	99.9769	99.3077	95.5801	91.1602	99.9839	99.9839	99.9557	99.9557	70	72.3077	70	-253.591	33.7017	-209.392	99.558	99.6522	99.9839	99.9557	99.9557

### Sheet: Fig. 1E
(pfu/ml)	untreated	10% DI244	10% OP7
	7583.33	325	10
	4333.33	975	216.667
	43333.3
	216667
	86666.7
	108.333	2166.67	10
	43333.3	10	108.333
	4333.33
	21666.7

### Sheet: Fig. 2
(pfu/ml)	20% OP7	20% OP7 + Ruxo	2% OP7	2% OP7 + Ruxo	20% DI244	20% DI244 + Ruxo	2% DI244	2% DI244 + Ruxo	untreated
	10	1700000	10	1400000	10	90000	10	2000000	7000
	10	1300000	10	1100000	10	60000	100	400000	17000
	10	800000	100	130000	10	500000	100	1500000	190000
									4000
									3000
									60000
									15000
									300000
	10	11916.7	10	10	10	249167	10	325000	2275
	10	10	10	10	10	13000	10	162500	30333.3
	10	43333.3	10	23833.3	10	10	10	18416.7	10833.3
									3683.33
	10	11916.7	10	10	10	249167	10		4333.33
	10	10	10	10	10	13000	10		10
	10	43333.3	10	23833.3	10	10	10		14083.3
									20583.3
	10	10	10	10	10	3250	10	1191.67	119167
	10	10	10	2166.67	10	10	10	11916.7	2275
	10	10	10	108.333	10	10	10	195000	1.08333e+06
									216.667

### Sheet: Fig. 3A
(fold change)	IFNB1	IFNL1	MX1	RSAD2
SCV2+OP7 act. 6 hpi	46.6887	159.971	1.80458	11.3137
SCV2+OP7 act. 12 hpi	2866.35	4157.98	5.06888	31.233
SCV2+OP7 act. 72 hpi	44.9422	93.8098	3.65955	6.94031
SCV2+OP7 inact. 6 hpi	5.29636	12.5679	1.18646	3.14923
SCV2+OP7 inact. 12 hpi	1852.17	2649.8	2.81214	16.1113
SCV2+OP7 inact. 72 hpi	76.6386	147.203	3.10947	7.03719
SCV2_1 6 hpi	0.76313	0.99424	0.43881	0.49141
SCV2_1 12 hpi	1060.11	1506.17	3.06666	14.1232
SCV2_1 72 hpi	113.772	172.645	3.03494	6.6807
SCV2+DI244 act. 6 hpi	37.1425	102.3	1.19058	4.39237
SCV2+DI244 act. 12 hpi	2435.5	4319.55	5.19335	24.3357
SCV2+DI244 act. 72 hpi	35.6295	52.2249	2.10916	6.49802
SCV2+DI244 inact. 6 hpi	0.936272	1.50699	0.788218	0.757858
SCV2+DI244 inact. 12 hpi	2768.71	3812.88	3.89512	20.8215
SCV2+DI244 inact. 72 hpi	260.475	330.079	3.20798	7.78124
SCV2_2 6 hpi	2.37841	3.7886	0.622725	0.920188
SCV2_2 12 hpi	1374.79	1828.78	3.41448	17.6305
SCV2_2 72 hpi	147.033	175.055	3.3909	6.49802
OP7 act. 6 hpi	50.7382	212.551	2.10916	11.0425
OP7 act. 12 hpi	7.64756	35.4243	4.52108	13.4543
OP7 act. 72 hpi	7.3615	18.4004	5.39516	10.091
OP7 inact. 6 hpi	5.37029	16.2421	1.82344	4.69134
OP7 inact. 12 hpi	2.35381	4.45883	3.21912	3.04196
OP7 inact. 72 hpi	3.06312	3.8282	2.26839	2.72263
DI244 act. 6 hpi	32.8996	125.946	1.43561	4.5789
DI244 act. 12 hpi	9.81508	62.1063	5.74245	15.7797
DI244 act. 72 hpi	10.6295	31.7056	5.76239	16.1672
DI244 inact. 6 hpi	0.732043	1.10318	0.616284	0.716978
DI244 inact. 12 hpi	1.32409	1.36762	0.850667	0.835088
DI244 inact. 72 hpi	2.03496	1.51747	0.824543	0.895025

### Sheet: Fig. 3B
time (hpi)	(pg/µL)	SCV2	SCV2	act.DI244	act.DI244	inac.DI244	inac.DI244	act.DI244+SCV2	act.DI244+SCV2	inact.DI244+SCV2	inact.DI244+SCV2	act.OP7	act.OP7	inact.OP7	inact.OP7	act.OP7+SCV2	act.OP7+SCV2	inact.OP7+SCV2	inact.OP7+SCV2	medium ctrl	medium ctrl
24		30.199	36.1951	80.7466	74.0267	0.2	0.2	345.696	293.862	209.948	202.552	133.34	128.706	1	1	1073.53	1059.96	546.935	535.603	0	0
72		428.552	337.342	39.1491	40.8695	0	0	463.444	469.038	602.859	662.396	56.0235	51.0292	2.5	2.5	1360.86	1280.65	1201.57	1136.11	0	0

### Sheet: Fig. 3C
time (hpi)	(pg/µL)	SCV2	SCV2	act.DI244	act.DI244	inac.DI244	inac.DI244	act.DI244+SCV2	act.DI244+SCV2	inact.DI244+SCV2	inact.DI244+SCV2	act.OP7	act.OP7	inact.OP7	inact.OP7	act.OP7+SCV2	act.OP7+SCV2	inact.OP7+SCV2	inact.OP7+SCV2	medium ctrl	medium ctrl
24		785.263	762.006	2370.86	2335.92	0	0	2754.15	2841.97	901.025	815.097	2447.01	2408.83	197.478	168.919	4556.89	4390.62	1619.35	1588.1	0	0
72		2396.83	1548.69	1825.55	1851.68	0	0	969.211	1006.19	1408.55	1522.62	1880.98	1866.22	369.296	321.709	796.468	809.473	1628.12	1459.23	0	0

### Sheet: Fig. 4A
(molecules/cell)	DI vRNA
SCV2+OP7 act. 6 hpi	469.896
SCV2+OP7 inact. 6 hpi	31.0752
SCV2+OP7 act. 12 hpi	925.063
SCV2+OP7 inact. 12 hpi	63.2623
SCV2+OP7 act. 72 hpi	979.327
SCV2+OP7 inact. 72 hpi	24.8223
SCV2+DI244 act. 6 hpi	999.27
SCV2+DI244 inact. 6 hpi	2.48537
SCV2+DI244 act. 12 hpi	1694.12
SCV2+DI244 inact. 12 hpi	2.93303
SCV2+DI244 act. 72 hpi	1112.08
SCV2+DI244 inact. 72 hpi	4.8039

### Sheet: Fig. 4B
(fold change)	DDX58
SCV2+OP7 act. 6 hpi	5.33319
SCV2+OP7 act. 12 hpi	10.5927
SCV2+OP7 act. 72 hpi	2.77984
SCV2+OP7 inact. 6 hpi	2.41999
SCV2+OP7 inact. 12 hpi	4.28709
SCV2+OP7 inact. 72 hpi	1.88557
SCV2_1 6 hpi	0.50874
SCV2_1 12 hpi	5.20537
SCV2_1 72 hpi	1.7593
OP7 act. 6 hpi	7.03719
OP7 act. 12 hpi	2.94854
OP7 act. 72 hpi	4.04181
OP7 inact. 6 hpi	3.12748
OP7 inact. 12 hpi	1.95884
OP7 inact. 72 hpi	1.82134
SCV2+DI244 act. 6 hpi	2.5403
SCV2+DI244 act. 12 hpi	14.0257
SCV2+DI244 act. 72 hpi	0.933033
SCV2+DI244 inact. 6 hpi	0.790041
SCV2+DI244 inact. 12 hpi	10.3388
SCV2+DI244 inact. 72 hpi	2.24233
SCV2_2 6 hpi	0.726986
SCV2_2 12 hpi	8.28212
SCV2_2 72 hpi	1.93187
DI244 act. 6 hpi	2.32947
DI244 act. 12 hpi	5.9794
DI244 act. 72 hpi	5.1337
DI244 inact. 6 hpi	0.530344
DI244 inact. 12 hpi	0.63728
DI244 inact. 72 hpi	0.817902
